# Analysis of molecular and cellular bases of honey bee mushroom body development

**DOI:** 10.1101/2025.02.10.637583

**Authors:** Shuichi Kamata, Takeo Kubo, Hiroki Kohno

## Abstract

Honey bee mushroom bodies (MBs) comprise three class I Kenyon cell (KC) subtypes (lKC, mKC, and sKC) with distinct somata sizes and locations and gene expression profiles. While these KC subtypes have been suggested to function in different behavioral regulations, the molecular and cellular basis of their development remains obscure. Here, we showed that lKCs, mKCs, and sKCs are produced in that order at different pupal stages by labeling proliferating MB cells with 5-ethynil-2’-deoxyuridine at various pupal stages. RNA-sequencing analysis of FACS-sorted pupal MB cells identified genes that were upregulated in proliferating and non-proliferating MB cells, respectively. Furthermore, *in situ* hybridization of some of these genes labeled the proliferating cells or young KCs in the pupal MBs. Our findings reveal the basic scheme of the molecular and cellular processes of honey bee MB development and suggest that they are at least partially different from those of *Drosophila* MB development.
