## Supplementary material for "Analysis of molecular and cellular bases of honey bee mushroom body development": Table S2

Gene	Sequence with T7 and SP6 promoter
SoxN	TAATACGACTCACTATAGGGATTGTGCACAGCCCGGCATTGTCTGGAAGTCCTCCGAGCACCGGAGGCCTGGGCCTAGGCTTGCCGCACCACCATCAGACCCCGCAACACCACTACGCGTCGATGCAGGCGGCGCAGCAACAGCAACAGCAACAGCAGCAACAGACGATACACTCGTTGGCCCAGCAAAACGCCGGCCAACAGCAGCAGCAGCACCAACACCACCCTCACCAACCCCCCCAACAACAGTCTCAAACTTCCCACCATCAATCCGCCAACAACAACAACAACACCAGCAAGAACAACAACATCGATCGCGTGAAAAGGCCGATGAACGCGTTCATGGTGTGGTCCCGCGGGCAACGGCGAAAGATGGCCCAAGAGAACCCCAAGATGCACA…
optix	TAATACGACTCACTATAGGGAAGGGCCATCGTCGCTTTCCACTCGGGACATTACAGAGAATTGTACGCCATACTGGAGAGGCACAAGTTCACCAAGGACTCCCATGGTAAACTCCAGGCGATGTGGCTGGAGGCGCATTATCAGGAAGCCGAGAAGCTTCGGGGAAGGCCCCTAGGCCCAGTGGATAAGTACAGGGTTAGAAAGAAATTTCCATTACCGAGGACGATCTGGGATGGGGAACAAAAGACTCATTGCTTCAAGGAGAGAACCAGATCGTTGTTGAGAGAGTGGTACCTCCAGGATCCGTATCCGAATCCCGGGAAGAAGAGGGAACTCGCCGCGGCGACGGGCCTCACGCCGACGCAGGTTGGTAATTGGTTCAAGAACAGGAGACAAAGG…
opa	TAATACGACTCACTATAGGGCAAGAGATGTCCTGCATGTGGGTCGACCAGGACGCGCCCGGTCCCGGAAGGAAGCTTTGCGGCAAACTCTTCAACTCCCTCCACGACATCGTGACGCATCTCACCGTGGAGCACGTGGGCGGTCCCGAGTGCACCACGCACGCGTGCTTCTGGCAGGGATGCTCGCGTAACGGCAGGGCCTTCAAGGCCAAGTACAAGCTCGTCAATCACATAAGGGTGCACACCGGCGAGAAACCCTTCCCCTGCCCGTTCCCCGGATGCGGCAAAGTCTTCGCGAGATCCGAGAACTTGAAAATTCACAAGAGGACGCACACCGGCGAGAAACCGTTCAAGTGTGAATACTCAGGCTGCGAGAGGCGGTTCGCGAACAGCAGCGACC…
ase	TAATACGACTCACTATAGGGGAGGACGGGGAACAATTGGAAGAAGACGAGGAAGTTGGGAAACGAAAAAACACGTGTTCCAAGTTATCGCCGAATCGGACCGCCGCAATTCCATCGCCCCACGATTACTACGCTTCCTCGATAGGCGACGAGGAGAATCTTGAGCCGAGGACGACACTTTCGTCCTCGAACGCGCAAAATTTCTCCCGCCTCTCCCCGAATTCGGTAGCATCCCCACCGTCCGAGTATTACGGGCAAAATGAGGAGAATCTCGAGCCACAAATTCTGTCCCCGTACAGCGGCGGCGGGGACAGCGAAGAGGGTGCAGCCACCGTTTACGCGGCAAGCCCGGAAACCTTTTCTGGGGCTTTGTATTATAAGCAGGAGATCACCGAATCCG…
jhdk	Described in Uno et al.,2007
MOXD1	Deicribed in kuwabara et al.,2023
Frq1	Deicribed in kuwabara et al.,2023
